# Reverse engineering of the pattern recognition receptor FLS2 reveals key design principles of broader recognition spectra against evading flg22 epitopes

**DOI:** 10.1101/2024.10.10.617594

**Authors:** Songyuan Zhang, Songyuan Liu, Hung-Fei Lai, Amedeo Caflisch, Cyril Zipfel

## Abstract

In the ongoing plant-pathogen arms race, plants employ pattern recognition receptors (PRRs) to recognize pathogen-associated molecular patterns (PAMPs), while in successful pathogens, PAMPs can evolve to evade detection. Engineering PRRs to recognize evading PAMPs could potentially generate broad-spectrum and durable disease resistance. In this study, we reverse-engineered two natural FLAGELLIN SENSING 2 (FLS2) variants, VrFLS2XL and GmFLS2b, with extended recognition specificities towards evading flg22 variants. We identified minimal gain-of-function residues enabling blind FLS2s to recognize otherwise evading flg22 variants. We uncovered two strategies: (i) enhancing FLS2-flg22 interaction around flg22’s key evasion sites, and (ii) strengthening direct interaction between FLS2 and its co-receptor BAK1 to overcome weak agonistic and antagonistic flg22s, respectively. Additionally, we leveraged polymorphisms that enhance recognition through unknown mechanisms to engineer superior recognition capability. These findings offer basic design principles for PRRs with broader recognition spectra, paving the way for PRR engineering using precise gene-editing to increase disease resistance in crops.
