## Supplementary Tables 1-3 for "Reverse engineering of the pattern recognition receptor FLS2 reveals key design principles of broader recognition spectra against evading flg22 epitopes"

### Sheet: Table S1
Supplementary Table 1. DNA sequences of natural FLS2 fragments and synthesized FLS2 fragments. BsaI cutting sites are underlined.
FLS2 variants	Fragment	DNA sequence (cDNA)
VvFLS2	N-LRR11	GGTCTCACACCATGGTGTCTGAAAGAGTCAGTTTAATCCTATTCCTGATTTGTTCATTTCTAGTACTGGTACCACTAGTTCTAACCATGGAGCCAAGCTTAGAAGTTGAACATGAGGCCTTGAAGGCCTTTAAGAATTCAGTTGCTGACGACCCCTTTGGAGCCCTTGCAGATTGGAGTGAAGCCAACCATCACTGCAATTGGTCTGGAATCACATGTGACCTTTCATCCAATCATGTCATATCcGTtTCGCTGATGGAGAAGCAGCTTGCAGGTCAGATCTCTCCATTCCTTGGAAACATTTCCATCCTCCAGGTTCTAGACTTGAGTTCCAACTCATTCACTGGCCACATTCCACCTCAGCTGGGGCTTTGCTCCCAGCTTTTAGAATTGAATCTTT…
	LRR12-19	GGTCTCAtcatTGCAGGTACTAACTTTGCATTCAAATAAGTTCACTGGGAAAATCCCTGCACAGATAACCAACTTGACAAACTTGACAATTTTGTCAATGAGCTTCAACTTCCTCACAGGGGAGCTTCCATCCAATATCGGATCCCTTCATAATTTGAAGAACCTGACCGTGCACAACAACCTTCTAGAGGGATCCATTCCATCTAGTATCACCAATTGCACCCATCTTGTCAACATCGGTTTAGCTTATAATATGATAACAGGGGAAATTCCACAAGGTTTGGGACAGTTGCCGAATCTTACTTTCCTTGGTTTAGGGGTTAACAAAATGTCGGGGAACATTCCTGACGACCTCTTCAATTGCTCAAATCTGGCTATCCTAGATTTGGCCAGGAACAA…
	LRR20-EJM	GGTCTCAggAcTGTACCTCGATGACAATGCCCTAGAAGGTGCAATTCCTGAGGAAATTTTTGAACTAAAACATCTCAGTGAGCTTGGTTTGGGTGACAACCGGTTCGCAGGACACATTCCACATGCTGTCTCTAAACTTGAGTCGCTTTTGAACTTGTACCTCAATGGAAACGTGCTCAATGGATCCATCCCAGCAAGCATGGCTCGTCTTTCTCGGCTGGCAATCTTGGATCTCTCTCACAACCATCTTGTCGGGTCAATACCGGGACCTGTCATTGCTAGTATGAAAAACATGCAGATATATCTCAACTTTTCACACAATTTCTTATCAGGACCCATTCCAGATGAGATTGGGAAATTGGAGATGGTCCAGGTCGTAGATATGTCAAACAATAATCT…
	TMD+ICD	GGTCTCAGAAGAAAGGTCTGTTGATTCTCGGGGTACTTGGATCCCTCATTGTATTGCTGCTTCTCACATTTTCTGTTATAATCTTCTGTCGGTACTTCAGAAAGCAAAAAACAGTTGAAAATCCAGAACCAGAGTATGCTTCAGCATTGACGCTCAAGAGGTTCAATCAAAAGGATTTAGAAATAGCTACCGGCTTCTTTAGTGCAGAAAACGTCATTGGGGCCAGCACTTTGAGTACGGTATACAAGGGCAGAACGGACGATGGGAAGATTGTAGCCGTAAAGAAATTGAATTTGCAACAGTTCTCTGCTGAGGCTGATAAGTGCTTCAATAGAGAAGTGAAGACCCTGAGCCGACTCAGGCACAGAAACCTCGTAAAGGTACTTGGGTATGCTTGGG…
VrFLS2XL	N-LRR11	GGTCTCACACCatggagcccagaagtgttggtttaacagtagtggtagtttgttctgttctggttgtggtggttataagcatggatccaagttttgaagtcgaccatcaggctttgaaggccttcaagagttcagttgctgacgatccctctggagtgcttgcagattggagtgaagccaaccatcattgcaattggtctggaatcacatgtgacccttcatccagtcgtgtcatgtcaattatactgatggagaagcagcttgccggcgtgatctcgccattccttggaaacctttccaaactccaggttctggacttaactttaaacacattcactgggcaaattccacctcaactggggctttgctcccagctttcagaactgattctttaccaaa…
	LRR12-19	GGTCTCAtcattgcaagcactgacgctgcagttaaataagttcactgggcaaatcccatcatccattacaaacttgacaaacttaacatatttgtctatggacttcaacttcttcacaggtgatattccgtccaacatcggatcgctttatcgtttgaagaacctaaccctaaacaataaccttctccaggggtccgttccatctagtatctctaactgcacacgtctagtcgtcttaggtctagcttataatagaataacaggaagaattccacaaggtttggggcggcttgcaaatcttatttttctatctttcgggaagaaccaaatgtcgggcaacattcctgatgatctcttcaattgctcaaatctgattattctagatttggccaagaacaa…
	LRR20-EJM	GGTCTCAggActctatctgaatgacaatgctctagaaggtgcacttcctgaggtaatttttgaactaaaacagcttagtgatcttgggttgggtaacaaccggtttgcaggacccattccacatgctatctctaagcttgagtcgcttttgtacttgaccctccatggaaacctgttcaatggatccattccaacgagcatgggacacctttctcggctggcaaccttggatctctctcacaatcatctggtcgggtcaattccggggcctgtcattgctggtatgaaaaacatgcaaatatatctcaacttttcacacaatttcctatcagggcccattccaaatgagcttgggaaattggagatggtgcagatcgtggatatgtcaaacaataatct…
	TMD+ICD	GGTCTCAGAAGAAGGTTCTGTTGATTCTCGGGGTAGTTGgatctctcattgtattgctgcttctcacattttctgttataatcttctgtcggtacttcagaaagcaaaaaacagttgaaaatccagaaccagagtatgcttcagcattgacgctcaagaggttcaatcaaaaggatttagaaatagctactggtttctttagtgaagaaaacattattgggtccagcagtttgagtaccgtatacaagggcagaatggaagatgggaagattgtagccgtaaagaaattaaatttgcaacagttctcattggagtctgacaagtgcttcaatagagaagtgaagaccctgagccaactcaggcacagaaacttggtaaaggtacttgggtatgcctggg…
GmFLS2a	N-LRR11	GGTCTCACACCATGTTGTCCCTAAAGATTAGTTTGACTATAGGCATAGTCCTTTCCATTGTATCCATAGTTTCCCATGCTGAAACAAGCTTGGATGTTGAAATTCAAGCATTGAAAGCTTTCAAGAACTCCATCACTGGTGACCCAAGTGGGGCTCTTGCAGATTGGGTTGACAGTCACCACCACTGCAACTGGTCTGGCATTGCATGTGATCCATCTTCAAGTCATGTCATTTCAATTTCCCTGGTTAGcCTgCAGCTCCAAGGGGAGATTTCACCTTTCCTTGGAAACATTTCAGGCCTTCAGGTTCTTGATTTAACTTCAAACTCATTCACTGGCTACATTCCTGCTCAGCTCAGTTTTTGCACTCATCTTTCTACACTATCTCTTTTTGAAAATT…
	LRR12-19	GGTCTCAtcatTACAGGTTCTAACCCTGCATTCAAATGCTTTTACTGGGAAGATCCCTTCATCAATAACAAACTTGACAAACTTGACATATCTGTCAATGAGCCAGAATCTCCTTTCAGGTGAACTTCCTCCAAACTTGGGTGTGCTTCATAATTTGAAGTTTCTTGTTTTGAACTCCAACAACTTTCATGGATCCATTCCCTCTAGCATTACCAATATTACTAGTCTTGTAAATGTAAGTTTGTCTTTTAATGCTTTAACTGGGAAAATTCCTGAGGGTTTTTCAAGGTCGCCTAATCTTACTTTCCTGTCTCTTACATCCAACAAAATGACTGGGGAAATCCCAGATGACCTCTATAACTGCTCAAATCTTAGCACTCTAAGTTTGGCAATGAACAA…
	LRR20-EJM	GGTCTCAggacTCTCTCTATATGCAAATGTATTAGAAGGTCCAATACCTGATAAGCTCTCTGAATTAAAAGAACTAACTGAACTTATGCTGCATCAAAACAAGTTGGTTGGTCAAATACCCGATTCTCTCTCAAAGCTTGAGATGCTTTCATTCTTAGACCTTCACGGCAACAAACTTGATGGGTCCATTCCAAGAAGCATGGGGAAGCTTAATCAGCTTTTATCATTGGATCTCTCTCACAACCAGCTCACAGGATCAATTCCCAGAGATGTCATTGCACACTTCAAAGACATGCAGATGTATCTTAACCTTTCTTACAACCACTTGGTTGGAAGTGTTCCAACTGAGTTGGGCATGTTGGGAATGATACAAGCTATTGATATTTCAAACAATAATCT…
	TMD+ICD	GGTCTCAgaagAAGAGCATATCTATTATTGCTTCACTTGGATCACTTGCTATACTGCTATTACTAGTGTTGGTGATTCTAATTCTCAATAGAGGTATCAAACTCTGCAATTCTAAAGAAAGGGATATTAGTGCGAATCATGGACCAGAATACAGTTCAGCATTGCCACTTAAAAGGTTCAATCCAAAGGAGTTGGAGATTGCCACTGGTTTTTTCAGTGCAGACAGCATCATTGGTTCTAGCAGTTTGAGCACAGTTTACAAAGGTCAAATGGAAGATGGCCAGGTTGTAGCCATAAAAAGATTGAATCTGCAACAATTCTCTGCAAATACTGACAAGATCTTCAAGAGAGAAGCCAACACCTTGAGCCAGATGAGACATAGGAATTTGGTCAAGGTAC…
GmFLS2b	N-LRR11	GGTCTCACACCATGTTGTCCCTAAAGATTAGTTTGACTATAGGCATAGTCCTTTCCATTGCATCCATAGTTTCCCATGCTGAAACAAGCTTGGATGTTGAAATTCAAGCTTTGAAAGCTTTCAAAAACTCCATCACTGCTGACCCAAATGGGGCTCTTGCAGATTGGGTTGACAGTCACCACCACTGCAACTGGTCTGGCATTGCATGTGATCCACCTTCAAATCATGTCATTTCAATTTCCCTGGTTAGTCTTCAGCTCCAAGGGGAGATTTCACCTTTCCTTGGAAACATTTCTGGCCTTCAGGTTTTTGATGTAACTTCAAACTCATTCTCTGGCTACATTCCTTCTCAGCTCAGTCTTTGCACTCAACTTACTCAACTGATTCTTGTTGACAATT…
	LRR12-19	GGTCTCATCATTGCAAGTTCTAACCCTGCACTTAAATAAGTTTACTGGGAAGATCCCTTCGTCAATAACAAACTTGACAAACTTGACATATCTGTCAATGAGCCAGAATCTCCTCTCAGGTGAACTTCCTTCAAACTTGGGTGCGCTTCATGATTTGAAGTTTCTTGTTTTGAACTCCAACTGCTTTCATGGATCCATTCCCTCTAGCATTACCAATATTACTAGTCTAGTAAATGTAAGTTTGTCTTTTAATGCTTTAACTGGGAAAATTCCTGAGGGTTTTTCAAGGTCGCCTAATCTTACTTTCCTGTCTCTTACATCCAACAAAATGACTGGGGAAATCCCAAATGACCTCTATAACTGCTCAAATCTTAGCACTCTAAGTTTGGCAATGAACAA…
	LRR20-EJM	GGTCTCAggacTCTCTCTCTATGACAATGAACTACAAGGTACAATACCTGATAAGCTCTCTGAATTAAAAGAACTAACAGAACTTTTGCTGCATCAAAATAAGTTGGTTGGTCAAATACCTGATTCTCTCTCAAAGCTTGAGATGCTTTCATACTTAGACCTTCATGGCAACAAACTTAATGGGTCCATTCCAAGAAGCATGGGAAAGCTTAACCATCTTTTAGCATTGGATCTCTCTCACAACCAGCTCACAGGAATAATTCCTGGAGATGTCATTGCACACTTCAAAGACATTCAGATGTATCTCAACCTTTCTTACAACCACTTGGTTGGAAATGTTCCAACTGAGTTGGGCATGTTGGGAATGATACAAGCTATTGATATTTCAAACAATAATCT…
	TMD+ICD	GGTCTCAGAAGAAGAGCATATCTATTATTGCTTCACTTGGATCTCTTGCTATGCTTCTACTTTTGCTGATTCTAGTTCTCAATCGAGGCACCAAATTCTGCAATTCTAAAGAAAGAGATGCTAGTGTGAATCATGGACCAGACTACAATTCAGCATTGACACTTAAAAGGTTCAATCCAAACGAGTTGGAGATTGCCACTGGTTTTTTCAGTGCAGACAGCATCATAGGTGCTAGCAGTTTGAGCACAGTTTACAAGGGTCAAATGGAAGATGGCCGGGTTGTAGCCATAAAAAGATTGAATTTGCAACAATTCTCTGCCAAAACTGACAAGATCTTCAAGAGAGAAGCCAACACCTTGAGCCAGATGAGACATAGGAATTTGGTCAAGGTACTTGGAT…
SlFLS2	N-LRR11	GGTCTCACACCATGATGATGTTAAAGACAGTTGTATATGCATTAGCCATATTTTCTATTACCTTTCTCATACCTTTGTCATCTGGGCAAAATCCAAGATTTGAAGTTGAAGTTGCTGCTTTGAAAGCTTTCAAGAGCTCAATCTCTGACGACCCTTTCAGTGCACTTGTGGATTGGACTGATGTAAATCACCATTGCAACTGGTCTGGAATCATATGTGATCCTTCTTCAAATCATGTCATCAACATTTCACTTATTGAGACACAGCTCAAAGGAGAAATTTCTCCGTTTCTAGGAAACCTCTCCAAACTCCAGGTTCTTGATCTAACTTTGAATTCATTTACTGGAAATATTCCACCCCAGCTGGGTCATTGCACGGACCTGGTTGAGCTCGTTTTTT…
	LRR12-19	GGTCTCATCAtTAGAAGTGCTTACCCTTCACTCCAATAAGTTATCCGGGGAGATCCCATCAACTATAACAAACCTGGCAAACTTGACATATTTGTCTTTGGGTTTTAATTTATTGACTGGATCACTTCCATCGGAATTTGGGTTACTCTATAATCTGAAGAATCTAACTGCAAATAATAACCTCCTGGAAGGATCTATTCCATTGAGCATAATAAATTGTTCTCATCTTCTAGTTTTATCCCTCACTTTTAATAGAATAACGGGGGAAATACCAAATGGGTTGGGGCAGTTATCCAATCTTACATTTTTGTCTTTGGGATCAAACAAAATGATGGGGGAGATTCCTGATGATCTCTTCAACAGTTCAATGCTTGAAGTTCTAGATCTGAGTGATAACAA…
	LRR20-EJM	GGTCTCAGGaCTTTTGCTATCTGACAACAAGCTAGAAGGTGAACTTCCTGTGCAACTTTTTGAGCTCAAACAGCTCAATGAACTCCGGCTGAAGAACAATAATTTCTTTGGTCCAATACCGCATCATATATCCAAACTAGAATCACTGTCGCTCATGGATCTGAGTGGAAATAAGCTTAATGGCACAATCCCAGAGAGCATGACGAGCCTCCGCAGATTGATGACAGTAGATCTTTCACACAACCTTCTTACCGGAACTCTTCCTAGAGCAGTACTTGCCAGCATGAGAAGTATGCAACTTTACTTGAACGTTTCCAGCAACTTGTTGCACGGAGAGATCCCAGATGAGATAGGCGTGTTAGAAATGGTTCAAGAGATTGACATGTCAAATAATAATCT…
	TMD+ICD	GGTCTCAgAAGAAAACCTGGATCATACTTGCAGCACTTGGATCTGTTTTCAGTCTCATTCTTCTTGTCCTGGGAATATTTTTATTTCATCGGTACATGAAGAAGAAAAAAGTGAATGACACGGAGTTTACAAATCCAAAGTGTACCGCAGCACTGAGCCTCCAGAGATTTTATCAAAAGGATTTGGAACATGCTACCAATAATTTCCGTCCGGAAAACATTATTGGAGCCAGCAGTTTAAGTACTGTGTACAAAGGAACACTGGAAGATGGGAAGATTGTAGCAGTTAAGAAGCTGAATCACCAGTTCTCAGCAGAATCTGGTAAATGTTTTGATAGGGAAGTCAAGACTCTGAGCCAACTCAGACACAGGAACCTAGTTAAGGTGCTAGGTTACGCTT…
AtFLS2	N-LRR11	GGTCTCACACCATGAAGTTACTCTCAAAGACCTTTTTGATATTAACTCTCACCTTCTTCTTCTTTGGCATTGCACTAGCGAAACAGAGCTTTGAACCAGAGATCGAAGCTTTGAAATCCTTCAAGAATGGTATTTCCAACGACCCTTTAGGAGTATTATCAGATTGGACCATCATCGGTTCGTTACGACACTGTAATTGGACCGGAATCACCTGCGATAGTACCGGACATGTAGTCTCGGTTTCCTTGCTGGAGAAGCAACTTGAAGGTGTTCTGTCTCCAGCCATAGCGAATCTCACCTATCTCCAGGTTCTTGATCTCACTTCAAATAGTTTTACCGGCAAAATACCGGCTGAAATAGGAAAGTTAACCGAGCTTAACCAGCTTATTCTGTACCTAA…
	LRR12-19	GGTCTCATCAtTaGAAGTCCTCACACTTCATTCCAACAACTTCACAGGAGAGTTTCCACAGTCCATCACAAACTTGAGGAACTTGACAGTCCTAACGGTGGGGTTCAATAATATTTCCGGTGAGCTCCCGGCGGATCTAGGGCTTCTTACAAACCTTCGGAACCTTTCAGCGCACGACAATCTTCTTACCGGACCAATACCTTCCAGCATAAGTAACTGCACCGGTCTTAAACTCCTGGACCTGTCTCACAACCAAATGACTGGCGAGATCCCGCGGGGTTTCGGAAGGATGAATCTTACGTTCATTTCTATTGGGAGGAATCATTTCACCGGTGAAATTCCAGATGATATCTTCAACTGTTCAAACTTGGAAACTCTTAGTGTGGCAGATAACAACTT…
	LRR20-EJM	GGTCTCAggacTAAGGATGTATTCAAATGATCTTGAAGGTCCAATTCCTGAAGAAATGTTTGATATGAAGCTACTCTCAGTTCTTGATCTTTCCAACAACAAATTCTCAGGTCAAATTCCTGCCTTGTTCTCCAAGCTTGAATCGCTTACCTACTTGAGTCTTCAAGGAAACAAATTCAACGGGTCTATCCCTGCAAGCCTTAAGTCGCTTTCGCTTCTCAACACATTCGATATCTCCGACAATCTTCTCACTGGAACCATCCCTGGAGAGCTGTTAGCTTCTTTGAAAAACATGCAGCTTTACCTCAACTTCTCAAACAACTTGTTGACTGGAACCATCCCAAAGGAGCTTGGAAAGCTTGAAATGGTTCAAGAAATCGACCTTTCAAACAATCTCTT…
	TMD+ICD	GGTCTCAGAAGAGAACCAGAGTCATCCTGATTATTCTTGGATCAGCCGCGGCTCTTCTTCTTGTCCTGCTTCTTGTTCTGATTCTAACCTGTTGCAAGAAAAAAGAAAAAAAGATTGAAAATTCATCAGAGTCCTCATTACCGGATTTGGATTCAGCTCTGAAACTGAAGAGATTTGAACCAAAAGAGTTGGAGCAAGCAACAGATTCATTCAACAGTGCCAACATCATTGGCTCAAGCAGCTTAAGCACAGTGTACAAAGGTCAGCTAGAAGATGGGACAGTGATTGCAGTAAAAGTATTGAATCTAAAGGAATTCTCTGCAGAATCAGACAAGTGGTTCTACACAGAAGCTAAAACATTGAGCCAACTAAAACATCGAAACCTGGTGAAGATCTTAG…
NbFLS2	N-LRR11	GGTCTCACACCATGTCACAGACAGTTTTATATGCATTAGCCGTATTTTCCTTTACCTTTTTCATACCTTTGTCATATGGCCAAACTCCAAGCTTGGAAGTTGAAGTTGCTGCTTTAAAAGCTTTCAAGAACTCAATCTCTGATGACCCCTATGGTGCACTTGTGGATTGGACTGATGCAAATCACCATTGCAACTGGTCTGGAATAATATGTGATCCTTCTTCAAACAATGTCATCAACATTACACTGTTTGAGATGCAGCTCAAAGGCGAAATCTCTCCATTTCTGGGAAACCTCTCCAAACTCCAGGTTCTTGATCTAACTTTGAATTCATTTACTGGAAATATTCCACCTCAGCTGGGGCATTGCACAGAGCTGGTTGAGCTCATTCTTTATGAAA…
	LRR12-19	GGTCTCATCAtTACAAGTGCTTACCCTCCACTCAAATAGGCTGTCCGGGGAAATTCCATCAACTATAACAAAACTGACAAACTTGACATATTTGTCTTTGAGCTTCAATTTATTGACCGGATCACTTCCATTAGAATTAGGGTTGCTCAATAACCTGAAGAATCTAATTGCAAGTAACAACCTCCTAGAGGGATCTATTCCATCTAGCATAACAAATTGTTCACATCTTCAAGTTTTGACCCTTTCTTATAATAGAATAACGGGGAAAATACCCGTTGGGTTGGGGCAGTTGTCCAATCTTACATTTTTGTCTTTGGGATTAAACAAAATGGTGGGGGAGATTCCTGACGATTTCTTCAACTGCTCGATGCTTGAAGTTCTAGATCTGAGTGATAACAA…
	LRR20-EJM	GGTCTCAGGaCTTTCGCTGTCTGACAACAAGCTGGTAGGTAAACTTCCGGTGCAACTTTTTGAGCTTAAAAAACTCAATGAACTCCGGCTGCAGAACAATAATTTCTTCGGTCCAATACCCCACCAGATATCCAATCTAGAGTCACTCTCGTTACTGGACCTGAGTGGAAATAAGCTCAATGGTACAATCCCAGAGAGCATGGCAAGCCTCCGCAGACTGATGACTGTAGATCTTTCACACAACCTTCTCCATGGATCTCTTCCTCGAGCAGTACTAGCTAGCATGAGAAGTATGCAATTTTTCTTGAACGTTTCCAGCAACTTTTTGGACGGAACGATCCCAGATGAGATTGGCGTGTTAGAAATGGTTCAAGAGATTGATATTTCAAACAACAATCT…
	TMD+ICD	GGTCTCAgAAGAAAACCTTGATCATTCTTGCAGCACTTGGATCTGTTTTTGGTCTGATTCTTCTCATGTTGGGAGTCTTTTTTCTTCATCAGTACATGAAGAAGAAAAAGGTGAAAGACACGGAGGATATGATTCCAAAGTATACCTCTGCACTGAGCCTCAAGAGATTTTATCAAAAGGATTTGGATCTTGCTACTGATAATTTCAGTCCAGAAAATATTATTGGAGCCAGCAGTTTAAGTACTGTGTACAAGGGTAGACTGGAAGATGGGAAAATTGTAGCAGTTAAGAAACTGAATCACCGGTTCACAGCAGAAGCTGATAAATGCTTTGAAAGAGAAGTCAAGACTCTGAGCCAACTCAGACACAGGAACCTGGTTAAGGTGCTCGGTTATGCGT…
SacB cassette for DNA shuffling		GGTCTCAggacTGAGACGgatcgatcctttttaacccatcacatatacctgccgttcactattatttagtgaaatgagatattatgatattttctgaattgtgattaaaaaggcaactttatgcccatgcaacagaaactataaaaaatacagagaatgaaaagaaacagatagattttttagttctttaggcccgtagtctgcaaatccttttatgattttctatcaaacaaaagaggaaaatagaccagttgcaatccaaacgagagtctaatagaatgaggtcgaaaagtaaatcgcgcgggtttgttactgataaagcaggcaagacctaaaatgtgtaaagggcaaagtgtatactttggcgtcaccccttacatattttaggtctttttttat…
Synthesized DNA fragment
Name		DNA sequence
VvFLS2 LRR12-19	comp.Max	GGTCTCAtcatTGCAGGcACTAACTTTGCAgTtAAATAAGTTCACTGGGAAAATCCCTGCACAGATAACCAACTTGACAAACTTGACAtaTTTGTCAATGgaCTTCAACTTCCTCACAGGGGAGCTTCCATCCAATATCGGATCCCTTCATAATTTGAAGAACCTGACCcTGaACAACAACCTTCTAGAGGGATCCATTCCATCTAGTATCACCAATTGCACCCATCTTGTCgtCcTCGGTTTAGCTTATAATATGATAACAGGGGAAATTCCACAAGGTTTGGGACAGTTGCCGAATCTTAtTTTCCTTaGTTTcGGGaagAACAAAATGTCGGGGAACATTCCTGACGACCTCTTCAATTGCTCAAATCTGatTATCCTAGATTTGGCCAaGAACAA…
	comp.Med	GGTCTCAtcatTGCAGGcACTAACTTTGCAgTtAAATAAGTTCACTGGGAAAATCCCTGCACAGATAACCAACTTGACAAACTTGACAtaTTTGTCAATGgaCTTCAACTTCCTCACAGGGGAGCTTCCATCCAATATCGGATCCCTTCATAATTTGAAGAACCTGACCcTGaACAACAACCTTCTAGAGGGATCCATTCCATCTAGTATCACCAATTGCACCCATCTTGTCgtCcTCGGTTTAGCTTATAATATGATAACAGGGGAAATTCCACAAGGTTTGGGACAGTTGCCGAATCTTAtTTTCCTTaGTTTcGGGaagAACAAAATGTCGGGGAACATTCCTGACGACCTCTTCAATTGCTCAAATCTGGCTATCCTAGATTTGGCCAaGAACAA…
	comp.Min	GGTCTCAtcatTGCAGGcACTAACTTTGCAgTCAAATAAGTTCACTGGGAAAATCCCTGCACAGATAACCAACTTGACAAACTTGACAtaTTTGTCAATGgaCTTCAACTTCCTCACAGGGGAGCTTCCATCCAATATCGGATCCCTTCATAATTTGAAGAACCTGACCGTGaACAACAACCTTCTAGAGGGATCCATTCCATCTAGTATCACCAATTGCACCCATCTTGTCgtCATCGGTTTAGCTTATAATATGATAACAGGGGAAATTCCACAAGGTTTGGGACAGTTGCCGAATCTTACTTTCCTTaGTTTAGGGaagAACAAAATGTCGGGGAACATTCCTGACGACCTCTTCAATTGCTCAAATCTGGCTATCCTAGATTTGGCCAaGAACAA…
GmFLS2a LRR20-EJM	YHR	GGTCTCAggacTCTCTCTATATGCAAATGTATTAGAAGGTCCAATACCTGATAAGCTCTCTGAATTAAAAGAACTAACTGAACTTATGCTGCATCAAAACAAGTTGGTTGGTCAAATACCCGATTCTCTCTCAAAGCTTGAGATGCTTTCATaCTTAGACCTTCACGGCAACAAACTTGATGGGTCCATTCCAAGAAGCATGGGGAAGCTTAATCAtCTTTTATCATTGGATCTCTCTCACAACCAGCTCACAGGATCAATTCCCAGAGATGTCATTGCACACTTCAAAGACATGCAGATGTATCTTAACCTTTCTTACAACCACTTGGTTGGAAGTGTTCCAACTGAGTTGGGCATGTTGGGAATGATACAAGCTATTGATATTTCAAACAATAATCT…
	YHAIR	GGTCTCAggacTCTCTCTATATGCAAATGTATTAGAAGGTCCAATACCTGATAAGCTCTCTGAATTAAAAGAACTAACTGAACTTATGCTGCATCAAAACAAGTTGGTTGGTCAAATACCCGATTCTCTCTCAAAGCTTGAGATGCTTTCATaCTTAGACCTTCACGGCAACAAACTTGATGGGTCCATTCCAAGAAGCATGGGGAAGCTTAATCAtCTTTTAgCATTGGATCTCTCTCACAACCAGCTCACAGGATCAATTCCCAGAGATGTCATTGCACACTTCAAAGACATtCAGATGTATCTTAACCTTTCTTACAACCACTTGGTTGGAAGTGTTCCAACTGAGTTGGGCATGTTGGGAATGATACAAGCTATTGATATTTCAAACAATAATCT…
GmFLS2b LRR20-EJM	DNA shuffling with GmFLS2a	GGTCTCAggacTCTCTCTaTATGACAATGAAtTACAAGGTACAATACCTGATAAGCTCTCTGAATTAAAAGAACTAACtGAACTTTTGCTGCATCAAAAcAAGTTGGTTGGTCAAATACCcGATTCTCTCTCAAAGCTTGAGATGCTTTCATACTTAGACCTTCAcGGCAACAAACTTAATGGGTCCATTCCAAGAAGCATGGGgAAGCTTAAtCATCTTTTAGCATTGGATCTCTCTCACAACCAGCTCACAGGAATAATTCCcGGAGATGTCATTGCACACTTCAAAGACATTCAGATGTATCTtAACCTTTCTTACAACCACTTGGTTGGAAgTGTTCCAACTGAGTTGGGCATGTTGGGAATGATACAAGCTATTGATATTTCAAACAATAATCT…

### Sheet: Table S2
Supplementary Table 2. Primers used in this study.
Name	Sequence	Purpose
SZ453_VvFLS2_C_F	ATCGTCTCTTACGGGTCTCACACCATGGTGTCTGAAAGAGTCAGTTTAATCC	VvFLS2 fragments subcloning
SZ435_VvFLS2_D_R	ATCGTCTCTCAGAGGTCTCACCTTTGATGATGATGGTAATGGAGGTGGTATC
SZ436_VvFLS2_mut_F	ATCGTCTCTCGTTTCGCTGATGGAGAAGCAGCTTGCAG
SZ437_VvFLS2_mut_R	ATCGTCTCTAACGGATATGACATGATTGGATGAAAGGTCAC
SZ454_VvFLS2(11-12)_TCAT_F	ATCGTCTCTTACGGGTCTCAtcatTGCAGGTACTAACTTTGCATTCAAATAAGTTC
SZ455_VvFLS2(11-12)_TCAT_R	ATCGTCTCTCAGAGGTCTCAatgaTCTCAAAGATCCAAGCTCAGAGGGA
SZ456_VvFLS2(19-20)_GGAC_F	ATCGTCTCTTACGGGTCTCAggAcTGTACCTCGATGACAATGCCCTAG
SZ457_VvFLS2(19-20)_GGAC_R	ATCGTCTCTCAGAGGTCTCAgTccctggaggagagaaagcttg
SZ460_VvFLS2(ecto)_CC1_GAAG_R	ATCGTCTCTTACGGGTCTCAGAAGAAAGGTCTGTTGATTCTCGG
SZ461_VvFLS2(TMD+ICD)_C1D_F	ATCGTCTCTCAGAGGTCTCActtcGAGAATCGATGAGAAGCAGCTAAATGG
SZ438_FLS2XL_C_F	ATCGTCTCTTACGGGTCTCACACCatggagcccagaagtgttggtttaacag	VrFLS2XL fragments subcloning
SZ58_FLS2XL_D_R	ATCGTCTCTCAGAGGTCTCACCTTtgctgttgatgaagcaacctttgctc
SZ59_FLS2XL_mut1_F	ATCGTCTCTggCtctctgagatcattgcaagcactgac
SZ60_FLS2XL_mut1_R	ATCGTCTCTagccaacttcaaaagggattgttccactc
SZ61_FLS2XL_mut2_F	ATCGTCTCTggActctatctgaatgacaatgctctagaaggtg
SZ62_FLS2XL_mut2_R	ATCGTCTCTgTccctggaggagggaaagcttg
SZ193_FLS2XL(ecto)_CC1_GAAG_R	ATCGTCTCTCAGAGGTCTCACTTCgagaacggatgagaaccggc
SZ440_FLS2XL(TMD+ICD)_C1D_F	ATCGTCTCTTACGGGTCTCAGAAGAAGGTTCTGTTGATTCTCGGGGTAGTTG
SZ441_FLS2XL(11-12)_TCAT_F	ATCGTCTCTTACGGGTCTCAtcattgcaagcactgacgctg
SZ442_FLS2XL(11-12)_TCAT_R	ATCGTCTCTCAGAGGTCTCAatgatctcagagaGccaacttcaaaagG
SZ443_FLS2XL(19-20)_GGAC_F	ATCGTCTCTTACGGGTCTCAggActctatctgaatgacaatgctctagaagg
SZ444_FLS2XL(19-20)_GGCA_R	ATCGTCTCTCAGAGGTCTCAgTccctggaggagggaaagcttg
SZ827_VvFLS2XL(16-17)_CGAC_F	ATCGTCTCTTACGGGTCTCACGACCTCTTCAATTGCTCAAATCTG	Site-directed mutagenesis on 0100 comp.Med
SZ828_VvFLS2XL(16-17)_CGAC_R	ATCGTCTCTCAGAGGTCTCAGTCGTCAGGAATGTTCCCCGACATT
SZ829_shflFLS2XL(12-19)_TCAT_F	ATCGTCTCTTACGGGTCTCAtcattgcaGgcactAacTTtg
SZ830_shflFLS2XL-GLAY_GGTT_F	ATCGTCTCTTACGGGTCTCAggtTtagcttataatagGataacag
SZ831_shflFLS2XL-KNLT_GACC_R	ATCGTCTCTCAGAGGTCTCAGGTCAGGTTCTTCAAACGAT
SZ837_compFLS2XL_364I_R	ATCGTCTCTTGACAAAatTGTCAAGTTTGTCAAGT
SZ838_compFLS2XL_364Y_R	ATCGTCTCTTGACAAAtaTGTCAAGTTTGTCAAGT
SZ839_compFLS2XL_368D_F	ATCGTCTCTGTCAATGgaCTTCAACTTCCTCACAG
SZ840_compFLS2XL_368S_F	ATCGTCTCTGTCAATGAGCTTCAACTTCCTCACAGG
SZ454_short	ATCGTCTCTTACGGGTCTCAtcatTGCAGGTACTAACTTTGCA
SZ855_compFLS2XL_L393V_F	ATCGTCTCTGACCGTGaACAACAACCTTCT
SZ856_compFLS2XL_N394H_F	ATCGTCTCTGACCcTGcACAACAACCTTCT
SZ857_compFLS2XL_LN-VH_F	ATCGTCTCTGACCgTGcACAACAACCTTCTAGAGGGAT
SZ858_compFLS2XL_LN_mut_R	ATCGTCTCTGGTCAGGTTCTTCAAATTATGAAGGGAT
SZ859_compFLS2XL_VL_mut_F	ATCGTCTCTTCGGTTTAGCTTATAATATGATAACAG
SZ860_compFLS2XL_V414N_R	ATCGTCTCTCCGAgGttGACAAGATGGGTGCAAT
SZ861_compFLS2XL_L415I_R	ATCGTCTCTCCGAtGacGACAAGATGGGTGCAAT
SZ862_compFLS2XL_VL-NI_R	ATCGTCTCTCCGAtGttGACAAGATGGGTGCAATTG
SZ863_compFLS2XL_ISFK_F	ATCGTCTCTGTTTcGGGaagAACAAAATGT
SZ864_compFLS2XL_F441L_F	ATCGTCTCTGTTTaGGGaagAACAAAATGTCGG
SZ865_compFLS2XL_K443V_F	ATCGTCTCTGTTTcGGGgttAACAAAATGTCGGGGAAC
SZ866_compFLS2XL_ISFK_R	ATCGTCTCTAAACtAAGGAAAaTAAGATTCGGCA
SZ867_compFLS2XL_FK-VL_F	ATCGTCTCTGTTTaGGGgttAACAAAATGTCGGGGAACATTCCT
SZ868_compFLS2XL_I437T_R	ATCGTCTCTAAACtAAGGAAAgTAAGATTCGGCAACT
SZ869_compFLS2XL_S440G_R	ATCGTCTCTAAACcAAGGAAAaTAAGATTCGGCAACT
SZ870_compFLS2XL_IS-GT_R	ATCGTCTCTAAACcAAGGAAAgTAAGATTCGGCAACTGTC
SZ877_compXL_A340V_BsaI_F	TACGGGTCTCAtcatTGCAGGtACTAACTTTGCAGT
SZ878_compXL_L345S_BsaI_F	TACGGGTCTCAtcatTGCAGGcACTAACTTTGCAgTcAAAT
SZ879_compXL_Q344H_BsaI_F	TACGGGTCTCAtcatTGCAGGcACTAACTTTGCAtTtAAAT
SZ458_GmFLS2ab_C_F	ATCGTCTCTTACGGGTCTCACACCATGTTGTCCCTAAAGATTAGTTTGACTATAGG	GmFLS2a fragments subcloning
SZ27_GmFLSa_D_R	ATCGTCTCTCAGAGGTCTCACCTTACAAGACAGTGTTGTTTGAAGCTTC
SZ194_GmFLS2a(ecto)_CC1_GAAG_R	ATCGTCTCTCAGAGGTCTCACTTCGATAGTGAATGTTTTGTCTCTCTGCATTGTG
SZ488_GmFLS2a(11-12)_TCAT_F	ATCGTCTCTTACGGGTCTCAtcatTACAGGTTCTAACCCTGCATTCAAATG
SZ489_GmFLS2a(11-12)_TCAT_R	ATCGTCTCTCAGAGGTCTCAATGAGTTCATAGATCCAATCTCAGAAGATATTGTTC
SZ490_GmFLS2a(19-20)_GGAC_F	ATCGTCTCTTACGGGTCTCAggacTCTCTCTATATGCAAATGTATTAGAAGGTCC
SZ491_GmFLS2a(19-20)_GGAC_R	ATCGTCTCTCAGAGGTCTCAgtccCTGAAGGTGAGAAAGTTTGGACAG
SZ492_GmFLS2a(TMD+KD)_C1_GAAG_F	ATCGTCTCTTACGGGTCTCAgaagAAGAGCATATCTATTATTGCTTCACTTGG
SZ458_GmFLS2ab_C_F	ATCGTCTCTTACGGGTCTCACACCATGTTGTCCCTAAAGATTAGTTTGACTATAGG	GmFLS2b fragments subcloning
SZ29_GmFLS2b_D_R	ATCGTCTCTCAGAGGTCTCACCTTacaagacagtgttgtttgaagcttc
SZ30_GmFLS2b_Exon1_R	ATCGTCTCTctggtgccatataaccaactgtgc
SZ31_GmFLS2b_Exon2_F	ATCGTCTCTccagaatttgcttacatgaggaaagtaaccac
SZ195_GmFLS2b(ecto)_CC1_GAAG_R	ATCGTCTCTCAGAGGTCTCACTTCGACAGCGAATGTTTTGTCTCTCTGC
SZ459_GmFLS2b(TMD+ICD)_C1D_F	ATCGTCTCTTACGGGTCTCAGAAGAAGAGCATATCTATTATTGCTTCACTTGG
SZ479_GmFLS2b(11-12)_TCAT_F	ATCGTCTCTTACGGGTCTCATCATTGCAAGTTCTAACCCTGCAC
SZ480_GmFLS2b(11-12)_TCAT_R	ATCGTCTCTCAGAGGTCTCAATGAGTTCATAGATCCAATCTCTGAAGATATTGTTC
SZ481_GmFLS2b(19-20)_GGAC_F	ATCGTCTCTTACGGGTCTCAggacTCTCTCTCTATGACAATGAACTACAAGG
SZ482_GmFLS2b(19-20)_GGAC_R	ATCGTCTCTCAGAGGTCTCAgtccCTGAAGGTGAGAAAGTTTGGAAAG
SZ841_shflGmFLS2b(LRR20-EJM)_F	ATCGTCTCTTACGGGTCTCAggacTCTCTCTaTATGACAATGAAtTAC	Site-directed mutagenesis of GmFLS2a/b and construction of superGmFLS2
SZ571_GmFLS2ab(LRR23-24)_CTCA_F	ATCGTCTCTTACGGGTCTCACTCAACCTTTCTTACAACCACTTGG
SZ572_GmFLS2a(LRR23-24)_CTCA_R	ATCGTCTCTCAGAGGTCTCATGAGATACATCTGCATGTCTTTGAAG
SZ573_GmFLS2b(LRR23-24)_CTCA_R	ATCGTCTCTCAGAGGTCTCATGAGATACATCTGAATGTCTTTGAAGTG
SZ806_GmFLS2ab_603A_F	ATCGTCTCTCTTTTAGCATTGGATCTCTCTCACAACCAG
SZ807_GmFLS2ab_603S_F	ATCGTCTCTCTTTTATCATTGGATCTCTCTCACAACCAG
SZ808_GmFLS2ab_600H_R	ATCGTCTCTAAAGaTGATTAAGCTTCCCCATGCT
SZ809_GmFLS2ab_600Q_R	ATCGTCTCTAAAGCTGATTAAGCTTCCCCATGCT
SZ820_GmFLS2ab_723H_CTTG_F	ATCGTCTCTCTTGATCATCTTAGTTCCCTAGATCTTTCT
SZ821_GmFLS2ab_723R_CTTG_F	ATCGTCTCTCTTGATCgTCTTAGTTCCCTAGATCTTTCT
SZ822_GmFLS2ab_723_CTTG_R	ATCGTCTCTCAAGTTCTGCTAATATTTCAGGGAT
SZ513_SlFLS2_C_F	ATCGTCTCTTACGGGTCTCACACCATGATGATGTTAAAGACAGTTGTATATGCATTAG	SlFLS2 fragments subcloning
SZ514_SlFLS2_exon1_R	ATCGTCTCTGCTCTGGCGCCATGTAACCAATAGT
SZ515_SlFLS2_exon2_F	ATCGTCTCTGAGCTTGCATATATGAGGAAAGTGACCA
SZ516_SlFLS2_D_R	ATCGTCTCTCAGAGGTCTCACCTTATCTTTTACCAAATGAGAAGGCATACAGTC
SZ521_SlFLS2(11-12)_TCAT_F	ATCGTCTCTTACGGGTCTCATCAtTAGAAGTGCTTACCCTTCACTCCA
SZ522_SlFLS2(11-12)_TCAT_R	ATCGTCTCTCAGAGGTCTCAaTGACGTTAAAGATCCCAACTGGGGAG
SZ523_SlFLS2(19-20)_GGAC_F	ATCGTCTCTTACGGGTCTCAGGaCTTTTGCTATCTGACAACAAGCTAGAAG
SZ524_SlFLS2(19-20)_GGAC_R	ATCGTCTCTCAGAGGTCTCAGtCCCTGAAGGTTTGAAAGCATTGAAATTTC
SZ525_SlFLS2(TMD+KD)_C1_GAAG_F	ATCGTCTCTTACGGGTCTCAgAAGAAAACCTGGATCATACTTGCAGC
SZ526_SlFLS2(ECD)_C1_GAAG_R	ATCGTCTCTCAGAGGTCTCACTTcGAAAAACCATGAGAACTTGTTCGGTTTC
SZ800_NbFLS2_C_F	ATCGTCTCTTACGGGTCTCACACCATGTCACAGACAGTTTTATATGCAT	NbFLS2 fragments subcloning
SZ801_NbFLS2_D_R	ATCGTCTCTCAGAGGTCTCACCTTAATTGCATCGTTTACCAAACAAG
SZ802_NbFLS2(12-19)_GGAC_R	ATCGTCTCTCAGAGGTCTCAGtCCCTGGAGGCCTGAAAGCATTGAAAT
SZ803_NbFLS2(TM-KD)_GAAG_C1_F	ATCGTCTCTTACGGGTCTCAgAAGAAAACCTTGATCATTCTTGC
SZ816_NbFLS2(12-19)_GGAC_F	ATCGTCTCTTACGGGTCTCAGGaCTTTCGCTGTCTGACAACAAGCT
SZ817_NbFLS2(ECD)_GAAG_C1_R	ATCGTCTCTCAGAGGTCTCACTTcGAAAACCCGTGAGTACCTGT
SZ823_NbFLS2(11-12)_TCAT_F	ATCGTCTCTTACGGGTCTCATCAtTACAAGTGCTTACCCTCCACT
SZ824_NbFLS2(11-12)_TCAT_R	ATCGTCTCTCAGAGGTCTCAaTGACATTGAAGATCCCAACTCG
SZ35_AtFLS2_C_F	ATCGTCTCTTACGGGTCTCACACCATGAAGTTACTCTCAAAGACCTTTTTG	AtFLS2 fragments subcloning
SZ16_AtFLS2_D_R	ATCGTCTCTCAGAGGTCTCACCTTAACTTCTCGATCCTCGTTACGATC
SZ192_AtFLS2(ecto)_CC1_GAAG_R	ATCGTCTCTCAGAGGTCTCACTTCGAGAAGTGGCTCGACTTC
SZ483_AtFLS2(11-12)_TCAT_F	ATCGTCTCTTACGGGTCTCATCAtTaGAAGTCCTCACACTTCATTCCAAC
SZ484_AtFLS2(11-12)_TCAT_R	ATCGTCTCTCAGAGGTCTCAaTGACTCAAGAAAACCGATTTCTTCTGATATC
SZ485_AtFLS2(19-20)_GGAC_F	ATCGTCTCTTACGGGTCTCAggacTAAGGATGTATTCAAATGATCTTGAAGGTC
SZ486_AtFLS2(19-20)_GGAC_R	ATCGTCTCTCAGAGGTCTCAgtccCTGGAGGAGAGTGAGATTCGAC
SZ487_AtFLS2b(TMD+ICD)_C1D_F	ATCGTCTCTTACGGGTCTCAGAAGAGAACCAGAGTCATCCTGATTATTCTTG
SZ639_GGAC-Esp3I-[SacB]_BpiI_F	ATGAAGACTTTACGGGTCTCAggacTGAGACGgatcgatcctttttaacccat	SacB cloning
SZ640_[SacB]-Esp3I-GAAG_BpiI_R	ATGAAGACTTCAGAGGTCTCActtcAGAGACGtttttatttgttaactgttaattgt
SZ641_[SacB]-halfway_BpiI_F	ATGAAGACTTgccacatttacatctgacgg
SZ642_[SacB]-halfway_BpiI_R	ATGAAGACTTtggctgaacctgaccattct
SZ172_SEVA T1 Seq F	AGGGCGGCGGATTTGTCC	outer primers for DNA shuffling
SZ173_SEVA T0 Seq R	GCGGCAACCGAGCGTTC
SZ621_LacOp-for_p641_F	AAGCGGATAACAATTTCACACAGGAG	inner primers for DNA shuffling
SZ622_M13-40_p641_R	CCAGGGTTTTCCCAGTCACGAC

### Sheet: Table S3
Supplementary Table 3. Shuffled GmFLS2a/b LRR20-EJM variants used for analysis.
Name	Protein Sequence (LRR20-EJM)	Quantitative performance
GmFLS2a	LSLYANVLEGPIPDKLSELKELTELMLHQNKLVGQIPDSLSKLEMLSFLDLHGNKLDGSIPRSMGKLNQLLSLDLSHNQLTGSIPRDVIAHFKDMQMYLNLSYNHLVGSVPTELGMLGMIQAIDISNNNLSGFIPKTLAGCRNLFNLDFSGNNISGPIPAEAFSHMDLLENLNLSRNHLEGEIPEILAELDHLSSLDLSQNDLKGTIPERFANLSNLVHLNLSFNQLEGPVPNSGIFAHINASSMVGNQDLCGAKFLSQCRETKHSLS	0
3R-1	LSLYDNELQGTIPDKLSELKELTELMLHQNKLVGQIPDSLSKLEMLSFLDLHGNKLNGSIPRSMGKLNHLLALDLSHNQLTGIIPGDVIAHFKDIQMYLNLSYNHLVGSVPTELGMLGMIQAIDISNNNLSGFIPKTLAGCRNLFNLDFSGNNISGPIPAEAFSHMDLLESLNLSRNHLKGEIPEILAELDRLSSLDLSQNDLKGTIPEGFANLSNLVHLNLSFNQLEGHVPKTGIFAHINASSIVGNRDLCGAKFLSQCRETKHSLS	0.1
3R-2	LSLYDNELQGTIPDKLSELKELTELLLHQNKLVGQIPDSLSKLEMLSYLDLHGNKLNGSIPRSMGKLNHLLALDLSHNQLTGIIPGDVIAHFKDIQMYLNLSYNHLVGSVPTELGMLGMIQAIDISNNNLSGFIPKTLAGCRNLFNLDFSGNNISGPIPAEAFSHMDLLENLNLSRNHLEGEIPEILAELDHLSSLDLSQNDLKGTIPERFANLSNLVHLNLSFNQLEGPVPNSGIFAHINASSMVGNQDLCGAKFLSQCRETKHSLS	0.25
3R-3	LSLYDNELQGTIPDKLSELKELTELLLHQNKLVGQIPDSLSKLEMLSYLDLHGNKLNGSIPRSMGKLNHLLALDLSHNQLTGIIPGDVIAHFKDIQMYLNLSYNHLVGSVPTELGMLGMIQAIDISNNNLSGFIPKTLAGCRNLFNLDFSGNNISGPIPAEAFSHMDLLESLNLSRNHLKGEIPEILAELDRLSSLDLSQNDLKGTIPEGFANLSNLVHLNLSFNQLEGHVPNSGIFAHINASSMVGNQDLCGAKFLSQCRETKHSLS	0.08
3R-4	LSLYDNELQGTIPDKLSELKELTELLLHQNKLVGQIPDSLSKLEMLSYLDLHGNKLNGSIPRSMGKLNHLLALDLSHNQLTGIIPGDVIAHFKDIQMYLNLSYNHLVGSVPTELGMLGMIQAIDISNNNLSGFIPKTLAGCRNLFNLDFSGNNISGPIPAEAFSHMDLLENLNLSRNHLEGEIPEILAELDHLSSLDLSQNDLKGTIPERFANLSNLVHLNLSFNQLEGPVPKTGIFAHINASSIVGNRDLCGAKFLPPCRETKHSLS	0.41
3R-5	LSLYANVLQGPIPDKLSELKELTELLLHQNKLVGQIPDSLSKLEMLSYLDLHGNKLNGSIPRSMGKLNHLLALDLSHNQLTGIIPGDVIAHFKDIQMYLNLSYNHLVGSVPTELGMLGMIQAIDISNNNLSGFIPKTLAGCRNLFNLDFSGNNISGPIPAEAFSHMDLLENLNLSRNHLKGEIPEILAELDRLSSLDLSQNDLKGTIPEGFANLSNLVHLNLSFNQLEGHVPKTGIFAHINASSIVGNRDLCGAKFLPPCRETKHSLS	0.05
3R-7	LSLYANVLEGPIPDKLSELKELTELMLHQNKLVGQIPDSLSKLEMLSFLDLHGNKLDGSIPRSMGKLNQLLSLDLSHNQLTGSIPRDVIAHFKDMQMYLNLSYNHLVGSVPTELGMLGMIQAIDISNNNLSGFIPKTLAGCRNLFNLDFSGNNISGPIPAEAFSHMDLLENLNLSRNHLEGEIPEILAELDHLSSLDLSQNDLKGTIPERFANLSNLVHLNLSFNQLEGPVPNSGIFAHINASSMVGNQDLCGAKFLSQCRETKHSLS	0
3R-8	LSLYANVLEGPIPDKLSELKELTELMLHQNKLVGQIPDSLSKLEMLSFLDLHGNKLDGSIPRSMGKLNQLLSLDLSHNQLTGSIPRDVIAHFKDMQMYLNLSYNHLVGSVPTELGMLGMIQAIDISNNNLSGFIPKTLAGCRNLFNLDFSGNNISGPIPAEAFSHMDLLESLNLSRNHLKGEIPEILAELDRLSSLDLSQNDLKGTIPEGFANLSNLVHLNLSFNQLEGHVPKTGIFAHINASSIVGNQDLCGAKFLSQCRETKHSLS	0
3P-3	LSLYDNELQGTIPDKLSELKELTELLLHQNKLVGQIPDSLSKLEMLSYLDLHGNKLNGSIPRSMGKLNHLLALDLSHNQLTGSIPRDVIAHFKDMQMYLNLSYNHLVGSVPTELGMLGMIQAIDISNNNLSGFIPKTLAGCRNLFNLDFSGNNISGPIPAEAFSHMDLLESLNLSRNHLKGEIPEILAELDRLSSLDLSQNDLKGTIPERFANLSNLVHLNLSFNQLEGPVPNSGIFAHINASSMVGNQDLCGAKFLSQCRETKHSLS	0.01
3P-6	LSLYDNELQGTIPDKLSELKELTELLLHQNKLVGQIPDSLSKLEMLSFLDLHGNKLNGSIPRSMGKLNQLLSLDLSHNQLTGSIPRDVIAHFKDMQMYLNLSYNHLVGSVPTELGMLGMIQAIDISNNNLSGFIPKTLAGCRNLFNLDFSGNNISGPIPAEAFSHMDLLESLNLSRNHLKGEIPEILAELDRLSSLDLSQNDLKGTIPEGFANLSNLVHLNLSFNQLEGHVPKTGIFAHINASSIVGNRDLCGAKFLPPCRETKHSLS	0
3P-7	LSLYANVLEGPIPDKLSELKELTELMLHQNKLVGQIPDSLSKLEMLSFLDLHGNKLDGSIPRSMGKLNHLLALDLSHNQLTGSIPRDVIAHFKDMQMYLNLSYNHLVGSVPTELGMLGMIQAIDISNNNLSGFIPKTLAGCRNLFNLDFSGNNISGPIPAEAFSHMDLLENLNLSRNHLEGEIPEILAELDHLSSLDLSQNDLKGTIPEGFANLSNLVHLNLSFNQLEGHVPKTGIFAHINASSIVGNRDLCGAKFLPPCRETKHSLS	0.15
3P-8	LSLYDNELQGTIPDKLSELKELTELLLHQNKLVGQIPDSLSKLEMLSFLDLHGNKLDGSIPRSMGKLNQLLSLDLSHNQLTGSIPRDVIAHFKDIQMYLNLSYNHLVGSVPTELGMLGMIQAIDISNNNLSGFIPKTLAGCRNLFNLDFSGNNISGPIPAEAFSHMDLLENLNLSRNHLEGEIPEILAELDRLSSLDLSQNDLKGTIPEGFANLSNLVHLNLSFNQLEGHVPKTGIFAHINASSIVGNRDLCGAKFLPPCRETKHSLS	0
4-7	LSLYANVLEGPIPDKLSELKELTELMLHQNKLVGQIPDSLSKLEMLSFLDLHGNKLDGSIPRSMGKLNQLLSLDLSHNQLTGSIPRDVIAHFKDMQMYLNLSYNHLVGSVPTELGMLGMIQAIDISNNNLSGFIPKTLAGCRNLFNLDFSGNNISGPIPAEAFSHMDLLENLNLSRNHLEGEIPEILAELDHLSSLDLSQNDLKGTIPERFANLSNLVHLNLSFNQLEGPVPNSGIFAHINASSMVGNRDLCGAKFLPPCRETKHSLS	0
4-8	LSLYANVLEGPIPDKLSELKELTELMLHQNKLVGQIPDSLSKLEMLSFLDLHGNKLDGSIPRSMGKLNQLLSLDLSHNQLTGSIPRDVIAHFKDMQMYLNLSYNHLVGSVPTELGMLGMIQAIDISNNNLSGFIPKTLAGCRNLFNLDFSGNNISGPIPAEAFSHMDLLENLNLSRNHLEGEIPEILAELDHLSSLDLSQNDLKGTIPERFANLSNLVHLNLSFNQLEGPVPNSGIFAHINASSMVGNQDLCGAKFLSQCRETKHSLS	0
3P-12	LSLYANVLEGPIPDKLSELKELTELMLHQNKLVGQIPDSLSKLEMLSFLDLHGNKLDGSIPRSMGKLNQLLSLDLSHNQLTGSIPRDVIAHFKDIQMYLNLSYNHLVGSVPTELGMLGMIQAIDISNNNLSGFIPKTLAGCRNLFNLDFSGNNISGPIPAEAFSHMDLLENLNLSRNHLKGEIPEILAELDRLSSLDLSQNDLKGTIPERFANLSNLVHLNLSFNQLEGPVPNSGIFAHINASSMVGNQDLCGAKFLSQCRETKHSLS	0
3P-13	LSLYANVLEGPIPDKLSELKELTELMLHQNKLVGQIPDSLSKLEMLSFLDLHGNKLDGSIPRSMGKLNQLLSLDLSHNQLTGSIPRDVIAHFKDIQMYLNLSYNHLVGSVPTELGMLGMIQAIDISNNNLSGFIPKTLAGCRNLFNLDFSGNNISGPIPAEAFSHMDLLENLNLSRNHLEGEIPEILAELDHLSSLDLSQNDLKGTIPEGFANLSNLVHLNLSFNQLEGHVPKTGIFAHINASSIVGNRDLCGAKFLPPCRETKHSLS	0
3P-15	LSLYANVLEGPIPDKLSELKELTELMLHQNKLVGQIPDSLSKLEMLSFLDLHGNKLDGSIPRSMGKLNQLLSLDLSHNQLTGSIPRDVIAHFKDMQMYLNLSYNHLVGSVPTELGMLGMIQAIDISNNNLSGFIPKTLAGCRNLFNLDFSGNNISGPIPAEAFSHMDLLESLNLSRNHLKGEIPEILAELDRLSSLDLSQNDLKGTIPEGFANLSNLVHLNLSFNQLEGPVPNSGIFAHINASSIVGNQDLCGAKFLSQCRETKHSLS	0
3R-11	LSLYDNELQGTIPDKLSELKELTELLLHQNKLVGQIPDSLSKLEMLSYLDLHGNKLNGSIPRSMGKLNHLLALDLSHNQLTGIIPGDVIAHFKDIQMYLNLSYNHLVGSVPTELGMLGMIQAIDISNNNLSGFIPKTLAGCRNLFNLDFSGNNISGPIPAEAFSHMDLLESLNLSRNHLKGEIPEILAELDRLSSLDLSQNDLKGTIPEGFANLSNLVHLNLSFNQLEGHVPKTGIFAHINASSIVGNRDLCGAKFLPPCRETKHSLS	0.1
3R-12	LSLYANVLEGPIPDKLSELKELTELMLHQNKLVGQIPDSLSKLEMLSYLDLHGNKLNGSIPRSMGKLNHLLALDLSHNQLTGIIPGDVIAHFKDIQMYLNLSYNHLVGSVPTELGMLGMIQAIDISNNNLSGFIPKTLAGCRNLFNLDFSGNNISGPIPAEAFSHMDLLESLNLSRNHLKGEIPEILAELDRLSSLDLSQNDLKGTIPEGFANLSNLVHLNLSFNQLEGHVPKTGIFAHINASSIVGNRDLCGAKFLPPCRETKHSLS	0.08
3R-13	LSLYDNELQGTIPDKLSELKELTELMLHQNKLVGQIPDSLSKLEMLSYLDLHGNKLNGSIPRSMGKLNHLLALDLSHNQLTGIIPGDVIAHFKDIQMYLNLSYNHLVGSVPTELGMLGMIQAIDISNNNLSGFIPKTLAGCRNLFNLDFSGNNISGPIPAEAFSHMDLLESLNLSRNHLKGKIPEILAELDRLSSLDLSQNDLKGTIPERFANLSNLVHLNLSFNQLEGPVPNSGIFAHINASSMVGNQDLCGAKFLPPCRETKHSLS	0.05
3R-14	LSLYDNELQGTIPDKLSELKELTELLLHQNKLVGQIPDSLSKLEMLSYLDLHGNKLNGSIPRSMGKLNHLLSLDLSHNQLTGSIPRDVIAHFKDMQMYLNLSYNHLVGSVPTELGMLGMIQAIDISNNNLSGFIPKTLAGCRNLFNLDFSGNNISGPIPAEAFSHMDLLESLNLSRNHLKGEIPEILAELDRLSSLDLSQNDLKGTIPEGFANLSNLVHLNLSFNQLEGPVPNSGIFAHINASSMVGNQDLCGAKFLSQCRETKHSLS	0
GmFLS2b	LSLYDNELQGTIPDKLSELKELTELLLHQNKLVGQIPDSLSKLEMLSYLDLHGNKLNGSIPRSMGKLNHLLALDLSHNQLTGIIPGDVIAHFKDIQMYLNLSYNHLVGSVPTELGMLGMIQAIDISNNNLSGFIPKTLAGCRNLFNLDFSGNNISGPIPAEAFSHMDLLESLNLSRNHLKGEIPEILAELDRLSSLDLSQNDLKGTIPEGFANLSNLVHLNLSFNQLEGHVPKTGIFAHINASSIVGNRDLCGAKFLPPCRETKHSLS	0.1
Ga-Gb-16	LSLYDNELQGTIPDKLSELKELTELLLHQNKLVGQIPDSLSKLEMLSYLDLHGNKLDGSIPRSMGKLNHLLALDLSHNQLTGIIPGDVIAHFKDIQMYLNLSYNHLVGSVPTELGMLGMIQAIDISNNNLSGFIPKTLAGCRNLFNLDFSGNNISGPIPAEAFSHMDLLESLNLSRNHLKGEIPEILAELDRLSSLDLSQNDLKGTIPEGFANLSNLVHLNLSFNQLEGHVPKTGIFAHINASSIVGNRDLCGAKFLPPCRETKHSLS	0.1
Ga-Gb-17	LSLYDNELQGTIPDKLSELKELTELLLHQNKLVGQIPDSLSKLEMLSFLDLHGNKLDGSIPRSMGKLNQLLSLDLSHNQLTGSIPRDVIAHFKDIQMYLNLSYNHLVGSVPTELGMLGMIQAIDISNNNLSGFIPKTLAGCRNLFNLDFSGNNISGPIPAEAFSHMDLLESLNLSRNHLKGEIPEILAELDRLSSLDLSQNDLKGTIPEGFANLSNLVHLNLSFNQLEGHVPKTGIFAHINASSIVGNRDLCGAKFLPPCRETKHSLS	0
Ga-Gb-19	LSLYANVLEGPIPDKLSELKELTELMLHQNKLVGQIPDSLSKLEMLSFLDLHGNKLDGSIPRSMGKLNQLLSLDLSHNQLTGSIPRDVIAHFKDIQMYLNLSYNHLVGSVPTELGMLGMIQAIDISNNNLSGFIPKTLAGCRNLFNLDFSGNNISGPIPAEAFSHMDLLESLNLSRNHLKGEIPEILAELDRLSSLDLSQNDLKGTIPEGFANLSNLVHLNLSFNQLEGHVPKTGIFAHINASSIVGNRDLCGAKFLPPCRETKHSLS	0
Ga-Gb-20	LSLYDNELQGTIPDKLSELKELTELLLHQNKLVGQIPDSLSKLEMLSFLDLHGNKLDGSIPRSMGKLNQLLSLDLSHNQLTGSIPRDVIAHFKDMQMYLNLSYNHLVGSVPTELGMLGMIQAIDISNNNLSGFIPKTLAGCRNLFNLDFSGNNISGPIPAEAFSHMDLLENLNLSRNHLEGEIPEILAELDHLSSLDLSQNDLKGTIPERFANLSNLVHLNLSFNQLEGPVPNSGIFAHINASSIVGNRDLCGAKFLPPCRETKHSLS	0
Ga-Gb-21	LSLYANVLEGPIPDKLSELKELTELMLHQNKLVGQIPDSLSKLEMLSFLDLHGNKLDGSIPRSMGKLNQLLSLDLSHNQLTGSIPGDVIAHFKDIQMYLNLSYNHLVGSVPTELSMLGMIQAIDISNNNLSGFIPKTLAGCRNLFNLDFSGNNISGPIPAEAFSHMDLLESLNLSRNHLKGEIPEILAELDRLSSLDLSQNDLKGTIPEGFANLSNLVHLNLSFNQLEGHVPKTGIFAHINASSIVGNRDLCGAKFLPPCRETKHSLS	0
Ga-Gb-22	LSLYANVLQGTIPDKLSELKELTELLLHQNKLVGQIPDSLSKLEMLSFLDLHGNKLDGSIPRSMGKLNQLLSLDLSHNQLTGSIPRDVIAHFKDMQMYLNLSYNHLVGSVPTELGMLGMIQAIDISNNNLSGFIPKTLAGCRNLFNLDFSGNNISGPIPAEAFSHMDLLESLNLSRNHLKGEIPEILAELDRLSSLDLSQNDLKGTIPEGFANLSNLVHLNLSFNQLEGHVPKTGIFAHINASSIVGNQDLCGAKFLSQCRETKHSLS	0
Ga-Gb-23	LSLYDNELQGTIPDKLSELKELTELLLHQNKLVGQIPDSLSKLEMLSYLDLHGNKLNGSIPRSMGKLNHLLALDLSHNQLTGIIPGDVIAHFKDIQMYLNLSYNHLVGSVPTELGMLGMIQAIDISNNNLSGFIPKTLAGCRNLFNLDFSGNNISGPIPAEAFSHMDLLESLNLSRNHLKGEIPEILAELDRLSSLDLSQNDLKGTIPEGFANLSNLVHLNLSFNQLEGHVPKTGIFAHINASSIVGNRDLCGAKFLPPCRETKHSLS	0.1
Ga-Gb-24	LSLYDNELQGTIPDKLSELKELTELLLHQNKLVGQIPDSLSKLEMLSFLDLHGNKLDGSIPRSMGKLNQLLSLDLSHNQLTGSIPRDVIAHFKDMQMYLNLSYNHLVGSVPTELGMLGMIQAIDISNNNLSGFIPKTLAGCRNLFNLDFSGNNISGPIPAEAFSHMDLLENLNLSRNHLEGEIPEILAELDHLSSLDLSQNDLKGTIPERFANLSNLVHLNLSFNQLEGHVPKTGIFAHINASSIVGNRDLCGAKFLPPCRETKHSLS	0
Ga-Gb-25	LSLYDNELQGTIPDKLSELKELTELLLHQNKLVGQIPDSLSKLEMLSYLDLHGNKLNGSIPRSMGKLNHLLALDLSHNQLTGIIPRDVIAHFKDIQMYLNLSYNHLVGSVPTELGMLGMIQAIDISNNNLSGFIPKTLAGCRNLFNLDFSGNNISGPIPAEAFSHMDLLENLNLSRNHLEGEIPEILAELDHLSSLDLSQNDLKGTIPERFANLSNLVHLNLSFNQLEGPVPNSGIFAHINASSMVGNQDLCGAKFLSQCRETKHSLS	0.25
YHR	LSLYDNELEGTIPDKLSELKELTELMLHQNKLVGQIPDSLSKLEMLSYLDLHGNKLDGSIPRSMGKLNHLLSLDLSHNQLTGSIPRDVIAHFKDMQMYLNLSYNHLVGSVPTELGMLGMIQAIDISNNNLSGFIPKTLAGCRNLFNLDFSGNNISGPIPAEAFSHMDLLENLNLSRNHLEGEIPEILAELDRLSSLDLSQNDLKGTIPERFANLSNLVHLNLSFNQLEGPVPNSGIFAHINASSMVGNQDLCGAKFLSQCRETKHSLS	0
